# Comprehensive Pan-Cancer Analysis Reveals the Prognostic, Molecular, and Immunological Significance of EPS8

**DOI:** 10.64898/2026.09.13.751329

**Authors:** Adiba Juoairia, Ayesha Akter, Rawaz Jahan Nima, Md Azizul Haque

**Affiliations:** Computer Science and Engineering, Manarat International University, Dhaka, Bangladesh; Computer Science and Engineering, BRAC University, Dhaka, Bangladesh; Department of Forensic Medicine and Toxicology, Ibrahim Medical College, Dhaka, Bangladesh; Department of Biotechnology, Yeungnam University, Gyeongsan-si, South Korea

**Keywords:** Cancer biology, Human tumors, EPS8, Biomarker, Pan-cancer analysis, Oncogenesis

## Abstract

**Background:** Epidermal Growth Factor Receptor Pathway Substrate 8 (EPS8) is believed to function as a tumor driver; however, to understand its molecular characteristics across tumors, a comprehensive pan-cancer analysis of EPS8 is lacking.

**Objective:** This study aimed to investigate the prognostic, molecular, and immunological significance of EPS8 across multiple human cancers.

**Methods:** Comprehensive analyses were conducted using GEPIA2, UALCAN, TIMER2.0, cBioPortal, SMART, GSCA, Enrichr, and the TCGAplot R package to evaluate survival prognosis, gene expression, DNA methylation, immune infiltration, proteomic expression, tumor mutational burden (TMB), microsatellite instability (MSI), genetic alterations, drug sensitivity, and enriched pathways.

**Results:** EPS8 overexpression in LGG (*p* = 7.2 × 10^−5^) and PAAD (*p* = 9.4 × 10^−6^) was significantly associated with poor overall survival and disease-free survival. Amplification was the most common genetic alteration, with alteration frequencies approaching 6% in TGCT and UCEC. In KIRC and PAAD, EPS8 expression correlated with tumor stage. Immune infiltration analysis revealed significant associations between EPS8 expression and immune cells. EPS8 expression also showed significant correlations with both TMB and MSI in STAD and ESCA. Enrichment analysis indicated an association between EPS8 and regulation of the actin cytoskeleton and similar pathways.

**Conclusion:** These findings suggest that EPS8 has prognostic and immunological significance across multiple cancer types and may serve as a potential biomarker. The observed associations with immune-related features and drug response provide a basis for future experimental studies to evaluate its role in cancer biology and its potential relevance to immunotherapy.
