## Supplementary material for "Comprehensive Pan-Cancer Analysis Reveals the Prognostic, Molecular, and Immunological Significance of EPS8": EPS8_Similar_Genes_Supplement

### Sheet: Sheet1
Gene Symbol	Gene ID	PCC
ARHGAP18	ENSG00000146376.10	0.52
FCHO2	ENSG00000157107.13	0.5
ARHGEF12	ENSG00000196914.8	0.48
FAM13A	ENSG00000138640.14	0.47
ARHGAP42	ENSG00000165895.17	0.46
ZBTB38	ENSG00000177311.10	0.46
PICALM	ENSG00000073921.17	0.46
PLEKHB2	ENSG00000115762.16	0.46
TGOLN2	ENSG00000152291.13	0.45
PARP4	ENSG00000102699.5	0.43
LEPROT	ENSG00000213625.8	0.43
FNIP2	ENSG00000052795.12	0.43
MET	ENSG00000105976.14	0.43
PTPRG	ENSG00000144724.18	0.42
SHROOM4	ENSG00000158352.15	0.42
ANO6	ENSG00000177119.15	0.41
PKD2	ENSG00000118762.7	0.41
MAT2B	ENSG00000038274.16	0.41
GNG12	ENSG00000172380.5	0.41
PRKAB1	ENSG00000111725.10	0.41
PRDM4	ENSG00000110851.11	0.41
RAPGEF2	ENSG00000109756.8	0.41
ATP6V1A	ENSG00000114573.9	0.41
WASL	ENSG00000106299.7	0.41
TGFBR2	ENSG00000163513.17	0.41
KIF3B	ENSG00000101350.7	0.41
JAK1	ENSG00000162434.11	0.4
LGR4	ENSG00000205213.13	0.4
SKAP2	ENSG00000005020.12	0.4
SLC16A4	ENSG00000168679.17	0.4
KLHL36	ENSG00000135686.12	0.4
KIF13B	ENSG00000197892.12	0.4
RBMS2	ENSG00000076067.11	0.4
CTNNA1	ENSG00000044115.20	0.4
ANXA4	ENSG00000196975.14	0.4
DLAT	ENSG00000150768.15	0.4
ASAP2	ENSG00000151693.9	0.4
TMEM133	ENSG00000170647.3	0.4
NR3C2	ENSG00000151623.14	0.4
LRCH1	ENSG00000136141.14	0.39
EPB41L4A	ENSG00000129595.12	0.39
KANSL1L	ENSG00000144445.15	0.39
KIAA1191	ENSG00000122203.14	0.39
PRRG1	ENSG00000130962.17	0.39
EFCAB14	ENSG00000159658.10	0.39
SIAE	ENSG00000110013.12	0.39
CREBL2	ENSG00000111269.2	0.39
STX3	ENSG00000166900.14	0.39
DERA	ENSG00000023697.12	0.39
HFE	ENSG00000010704.18	0.39
SNX13	ENSG00000071189.21	0.39
TBC1D8B	ENSG00000133138.19	0.39
BBS12	ENSG00000181004.9	0.39
DSG2	ENSG00000046604.12	0.39
BLOC1S5	ENSG00000188428.16	0.39
SETD3	ENSG00000183576.12	0.38
DLD	ENSG00000091140.12	0.38
MMGT1	ENSG00000169446.5	0.38
CRIM1	ENSG00000150938.9	0.38
PLEKHA7	ENSG00000166689.14	0.38
SDHD	ENSG00000204370.8	0.38
SMIM15	ENSG00000188725.7	0.38
DLST	ENSG00000119689.14	0.38
MGAT4B	ENSG00000161013.16	0.38
ATP6AP2	ENSG00000182220.13	0.38
NBR1	ENSG00000188554.13	0.38
CDC42SE2	ENSG00000158985.13	0.38
PLEKHA1	ENSG00000107679.14	0.38
TMEM200A	ENSG00000164484.11	0.38
ADGRF5	ENSG00000069122.18	0.38
DOK4	ENSG00000125170.10	0.38
BIVM-ERCC5	ENSG00000270181.1	0.37
ATP11A	ENSG00000068650.18	0.37
TMBIM6	ENSG00000139644.12	0.37
MEIS3P1	ENSG00000179277.9	0.37
LMBRD1	ENSG00000168216.10	0.37
C5orf15	ENSG00000113583.7	0.37
OGDH	ENSG00000105953.14	0.37
STX7	ENSG00000079950.13	0.37
WWC2	ENSG00000151718.15	0.37
MACC1	ENSG00000183742.12	0.37
APOOL	ENSG00000155008.13	0.37
MVP	ENSG00000013364.18	0.37
MGLL	ENSG00000074416.13	0.37
ADAM10	ENSG00000137845.14	0.37
MFAP3	ENSG00000037749.11	0.37
TRAK2	ENSG00000115993.11	0.37
GAREM	ENSG00000141441.15	0.37
PLS1	ENSG00000120756.12	0.37
RP11-968O1.5	ENSG00000256139.2	0.37
DNAJB14	ENSG00000164031.16	0.37
CLCN5	ENSG00000171365.15	0.37
PRKAR1A	ENSG00000108946.14	0.36
SPATS2L	ENSG00000196141.12	0.36
ATP6V0A4	ENSG00000105929.15	0.36
SULT1C2	ENSG00000198203.9	0.36
LYSMD3	ENSG00000176018.12	0.36
LRRK2	ENSG00000188906.13	0.36
NCR3LG1	ENSG00000188211.8	0.36
IPO8	ENSG00000133704.9	0.36
