## Supplementary material for "Comprehensive Pan-Cancer Analysis Reveals the Prognostic, Molecular, and Immunological Significance of EPS8": EPS8_CTRP_Significant_Corr_Supplement

### Sheet: Sheet1
symbol	drug	cor	fdr	entrez
EPS8	16-beta-bromoandrosterone	0.161255	0.000337229	2059
EPS8	1S,3R-RSL-3	0.252739	1.96598e-11	2059
EPS8	3-Cl-AHPC	0.374559	6.87583e-25	2059
EPS8	AA-COCF3	0.203209	5.09915e-07	2059
EPS8	ABT-199	0.276442	7.66741e-08	2059
EPS8	ABT-737	0.158176	0.000154547	2059
EPS8	AM-580	0.21496	6.35146e-06	2059
EPS8	AT13387	0.392717	8.68047e-13	2059
EPS8	AT7867	0.3409	2.00859e-19	2059
EPS8	AZ-3146	0.286015	1.56618e-13	2059
EPS8	AZD1480	0.23686	0.000156614	2059
EPS8	AZD4547	0.154771	0.000298236	2059
EPS8	AZD6482	0.154146	0.00115666	2059
EPS8	AZD7545	0.236658	7.68509e-09	2059
EPS8	AZD7762	0.378001	2.94298e-25	2059
EPS8	AZD8055	0.292357	6.30918e-14	2059
EPS8	B02	0.341946	2.5061e-19	2059
EPS8	BI-2536	0.469106	2.73438e-42	2059
EPS8	BIBR-1532	0.198386	2.2215e-06	2059
EPS8	BIRB-796	0.196302	3.03068e-06	2059
EPS8	BIX-01294	0.242397	9.5762e-11	2059
EPS8	BMS-195614	0.113093	0.0407843	2059
EPS8	BMS-270394	0.191919	3.85759e-06	2059
EPS8	BMS-345541	0.388048	1.81383e-25	2059
EPS8	BRD-A02303741	0.128388	0.00917958	2059
EPS8	BRD-A71883111	0.161447	7.3539e-05	2059
EPS8	BRD-A86708339	0.344366	5.50819e-10	2059
EPS8	BRD-A94377914	0.338538	6.61252e-11	2059
EPS8	BRD-K01737880	0.405825	0.0152839	2059
EPS8	BRD-K02251932	0.149223	0.0013052	2059
EPS8	BRD-K11533227	0.226046	4.11669e-08	2059
EPS8	BRD-K13999467	0.22525	2.06063e-08	2059
EPS8	BRD-K17060750	-0.107788	0.0217089	2059
EPS8	BRD-K24690302	0.143999	0.00039184	2059
EPS8	BRD-K26531177	0.299949	8.10917e-15	2059
EPS8	BRD-K28456706	0.219436	2.41884e-08	2059
EPS8	BRD-K29313308	0.226885	1.50322e-08	2059
EPS8	BRD-K30748066	0.598881	0.000231451	2059
EPS8	BRD-K34222889	0.383856	8.07834e-27	2059
EPS8	BRD-K35604418	0.391406	1.36484e-25	2059
EPS8	BRD-K41597374	0.245964	9.7221e-11	2059
EPS8	BRD-K45681478	0.128765	0.00246526	2059
EPS8	BRD-K48334597	0.222657	0.0283317	2059
EPS8	BRD-K51490254	0.240767	3.29402e-09	2059
EPS8	BRD-K51831558	0.157377	0.0192626	2059
EPS8	BRD-K55116708	0.247446	4.88621e-09	2059
EPS8	BRD-K61166597	0.368203	1.58739e-22	2059
EPS8	BRD-K63431240	0.1768	1.1064e-05	2059
EPS8	BRD-K66453893	0.468705	4.00533e-40	2059
EPS8	BRD-K66532283	0.321841	3.50199e-17	2059
EPS8	BRD-K70511574	0.448439	1.11359e-36	2059
EPS8	BRD-K80183349	0.291922	6.2886e-15	2059
EPS8	BRD-K85133207	0.187197	7.55374e-06	2059
EPS8	BRD-K88742110	0.26238	2.61849e-11	2059
EPS8	BRD-K92856060	0.271202	2.73552e-12	2059
EPS8	BRD-K97651142	0.223213	1.8298e-08	2059
EPS8	BRD-K99006945	-0.145713	0.0350747	2059
EPS8	BRD1812	0.304979	6.07421e-16	2059
EPS8	BRD1835	0.246891	9.7933e-08	2059
EPS8	BRD4132	0.139496	0.0207255	2059
EPS8	BRD6340	0.304714	2.55667e-15	2059
EPS8	BRD9647	0.143476	0.00168438	2059
EPS8	BRD9876	0.14068	0.0103648	2059
EPS8	Bax channel blocker	0.193075	3.28398e-06	2059
EPS8	CAL-101	0.120691	0.0150941	2059
EPS8	CAY10618	0.377575	4.36743e-25	2059
EPS8	CCT036477	0.308351	5.53462e-17	2059
EPS8	CD-1530	0.196184	0.000121457	2059
EPS8	CD-437	0.397067	1.7062e-28	2059
EPS8	CHIR-99021	0.18199	5.22098e-06	2059
EPS8	CHM-1	0.430662	4.48174e-34	2059
EPS8	CIL41	0.240231	0.000158903	2059
EPS8	CIL55A	0.272939	1.55617e-06	2059
EPS8	CIL56	0.279184	7.89752e-07	2059
EPS8	CIL70	0.372054	1.86325e-12	2059
EPS8	COL-3	0.36362	3.07581e-17	2059
EPS8	CR-1-31B	0.429168	2.16375e-34	2059
EPS8	Ch-55	0.206622	9.99078e-07	2059
EPS8	Compound 1541A	0.132989	0.0119422	2059
EPS8	Compound 23 citrate	0.284163	4.10142e-14	2059
EPS8	Compound 7d-cis	0.296942	2.21917e-13	2059
EPS8	DBeQ	0.213276	1.46326e-07	2059
EPS8	ELCPK	0.350792	1.86799e-10	2059
EPS8	ETP-46464	0.278279	1.3856e-08	2059
EPS8	FQI-1	0.405859	2.35242e-15	2059
EPS8	FQI-2	0.426098	1.00368e-33	2059
EPS8	GDC-0941	0.198669	1.18584e-06	2059
EPS8	GMX-1778	0.315094	1.0706e-16	2059
EPS8	GSK-3 inhibitor IX	0.243239	1.76085e-09	2059
EPS8	GSK-J4	0.375546	0.00873107	2059
EPS8	GSK4112	0.102629	0.0251677	2059
EPS8	GSK461364	0.466619	5.36093e-40	2059
EPS8	GSK525762A	0.313462	5.82902e-18	2059
EPS8	GW-405833	0.311499	2.40236e-17	2059
EPS8	GW-843682X	0.375056	4.69724e-23	2059
EPS8	HBX-41108	0.187982	0.0001754	2059
EPS8	HLI 373	0.225523	7.65893e-09	2059
EPS8	I-BET151	0.319696	6.61998e-19	2059
EPS8	ISOX	0.36494	5.77664e-24	2059
EPS8	IU1	0.155972	0.0342342	2059
EPS8	JQ-1	0.328819	8.57497e-20	2059
EPS8	JW-74	0.142756	0.0493918	2059
EPS8	KHS101	0.216615	6.46298e-08	2059
EPS8	KPT185	0.440258	3.09352e-26	2059
EPS8	KU 0060648	0.275088	5.24286e-13	2059
EPS8	KU-0063794	0.274606	3.3471e-12	2059
EPS8	KU-55933	0.264788	2.0101e-10	2059
EPS8	KU-60019	0.325792	3.63611e-18	2059
EPS8	KW-2449	0.387473	2.41016e-27	2059
EPS8	KX2-391	0.45301	1.9728e-37	2059
EPS8	Ki8751	0.254471	1.98817e-10	2059
EPS8	Ko-143	0.257315	1.51843e-11	2059
EPS8	LE-135	0.269261	1.57621e-10	2059
EPS8	LRRK2-IN-1	0.382454	4.6649e-19	2059
EPS8	LY-2183240	0.49272	6.52508e-46	2059
EPS8	MG-132	0.278134	0.000115436	2059
EPS8	MGCD-265	0.299614	9.82841e-16	2059
EPS8	MI-2	0.238259	0.000114841	2059
EPS8	MK-1775	0.385042	6.26537e-26	2059
EPS8	MK-2206	0.245464	1.26062e-09	2059
EPS8	ML006	0.16419	0.00171441	2059
EPS8	ML029	0.192819	2.84302e-06	2059
EPS8	ML031	0.345867	1.25667e-16	2059
EPS8	ML050	0.21983	3.90729e-08	2059
EPS8	ML162	0.235385	8.45975e-10	2059
EPS8	ML210	0.277909	3.38449e-13	2059
EPS8	ML239	0.22733	5.04951e-09	2059
EPS8	ML311	0.441249	2.12963e-36	2059
EPS8	ML320	0.139067	0.00121042	2059
EPS8	MLN2238	0.263534	2.60188e-12	2059
EPS8	MST-312	0.421901	2.90103e-31	2059
EPS8	Mdivi-1	0.281465	1.57451e-12	2059
EPS8	Merck60	0.375211	1.35324e-25	2059
EPS8	N9-isopropylolomoucine	0.315954	3.6362e-16	2059
EPS8	NSC 74859	0.19013	0.000104931	2059
EPS8	NSC19630	0.286486	2.07453e-10	2059
EPS8	NSC23766	0.340879	6.42781e-19	2059
EPS8	NSC48300	0.432211	4.29141e-33	2059
EPS8	NSC632839	0.366573	3.98405e-24	2059
EPS8	NSC95397	0.37871	5.99041e-23	2059
EPS8	NVP-231	0.341528	9.68483e-21	2059
EPS8	NVP-BEZ235	0.305647	8.62604e-11	2059
EPS8	NVP-BSK805	0.254112	1.62272e-11	2059
EPS8	NVP-TAE684	0.124558	0.00414006	2059
EPS8	OSI-027	0.255844	1.61102e-10	2059
EPS8	OSI-930	0.360192	1.49401e-18	2059
EPS8	PAC-1	0.293518	8.1454e-15	2059
EPS8	PD318088	-0.16613	5.6626e-05	2059
EPS8	PDMP	0.198354	7.94195e-07	2059
EPS8	PF-184	0.409647	2.72714e-28	2059
EPS8	PF-3758309	0.456138	1.59375e-18	2059
EPS8	PF-543	0.103876	0.0199968	2059
EPS8	PF-573228	0.336706	1.21001e-19	2059
EPS8	PF-750	0.183362	3.0776e-05	2059
EPS8	PHA-793887	0.468421	9.60632e-41	2059
EPS8	PI-103	0.311328	3.207e-16	2059
EPS8	PIK-93	0.280841	6.55827e-13	2059
EPS8	PL-DI	0.395478	5.19595e-28	2059
EPS8	PRIMA-1	0.361214	2.39161e-22	2059
EPS8	PRIMA-1-Met	0.252622	5.6606e-05	2059
EPS8	PX-12	0.43486	2.23816e-34	2059
EPS8	QW-BI-011	0.288365	0.000414456	2059
EPS8	R428	0.252854	7.36581e-08	2059
EPS8	RAF265	0.169578	0.000623074	2059
EPS8	RG-108	0.201362	7.49842e-07	2059
EPS8	RITA	0.206346	1.46146e-07	2059
EPS8	Repligen 136	0.253729	2.40004e-10	2059
EPS8	SB-225002	0.484917	5.73862e-45	2059
EPS8	SB-525334	0.112774	0.0143326	2059
EPS8	SB-743921	0.4079	2.30353e-31	2059
EPS8	SCH-529074	0.10451	0.0203348	2059
EPS8	SCH-79797	0.297102	7.43536e-16	2059
EPS8	SID 26681509	0.292391	2.03056e-12	2059
EPS8	SKI-II	0.284936	2.66947e-12	2059
EPS8	SMER-3	0.2735	7.87403e-11	2059
EPS8	SN-38	0.325536	1.53586e-15	2059
EPS8	SNS-032	0.36715	3.53813e-21	2059
EPS8	SNX-2112	0.38342	5.64626e-27	2059
EPS8	SR-II-138A	0.422761	5.4387e-34	2059
EPS8	SRT-1720	0.212628	2.91886e-07	2059
EPS8	STF-31	0.390947	2.88226e-25	2059
EPS8	SU11274	0.286245	1.06652e-13	2059
EPS8	StemRegenin 1	0.286292	5.43563e-14	2059
EPS8	TG-100-115	0.170783	0.000158028	2059
EPS8	TG-101348	0.288632	2.75039e-14	2059
EPS8	TPCA-1	0.317265	9.92136e-18	2059
EPS8	TW-37	0.308531	1.03809e-15	2059
EPS8	UNC0638	0.187861	2.5324e-06	2059
EPS8	VAF-347	-0.176219	0.00207141	2059
EPS8	VER-155008	0.215419	8.84319e-08	2059
EPS8	WP1130	0.337721	4.11763e-19	2059
EPS8	WZ8040	0.13324	0.00435753	2059
EPS8	YK 4-279	0.409773	5.99938e-31	2059
EPS8	YM-155	0.299048	1.09327e-12	2059
EPS8	ZSTK474	0.160156	0.000999851	2059
EPS8	alisertib	0.407222	2.74079e-29	2059
EPS8	alvocidib	0.440883	1.56769e-16	2059
EPS8	apicidin	0.343792	8.21365e-22	2059
EPS8	austocystin D	-0.112591	0.0116392	2059
EPS8	avicin D	0.199906	0.00569817	2059
EPS8	avrainvillamide	0.308053	6.96784e-12	2059
EPS8	axitinib	0.382932	2.56682e-26	2059
EPS8	azacitidine	0.144667	0.0016048	2059
EPS8	barasertib	0.364928	2.3018e-23	2059
EPS8	bardoxolone methyl	0.361734	4.79126e-20	2059
EPS8	belinostat	0.394251	2.69458e-14	2059
EPS8	bendamustine	0.242163	2.92239e-09	2059
EPS8	bexarotene	0.190194	4.33181e-06	2059
EPS8	bleomycin A2	0.161401	0.000587766	2059
EPS8	bortezomib	0.261607	5.06478e-12	2059
EPS8	bosutinib	0.215095	4.20312e-08	2059
EPS8	brefeldin A	0.154523	0.000244374	2059
EPS8	brivanib	0.246171	2.9457e-10	2059
EPS8	cabozantinib	0.159859	0.000265202	2059
EPS8	canertinib	0.116169	0.00727259	2059
EPS8	ceranib-2	0.446154	1.74148e-37	2059
EPS8	cerulenin	0.360852	4.64009e-23	2059
EPS8	chlorambucil	0.42321	4.58588e-31	2059
EPS8	ciclopirox	0.417528	2.09355e-32	2059
EPS8	ciclosporin	0.11807	0.0168878	2059
EPS8	clofarabine	0.393623	1.00297e-28	2059
EPS8	crizotinib	0.268852	4.86638e-13	2059
EPS8	cucurbitacin I	0.286079	5.61464e-14	2059
EPS8	curcumin	0.412601	5.73456e-30	2059
EPS8	cyanoquinoline 11	0.163284	0.0339572	2059
EPS8	cytarabine hydrochloride	0.457982	3.52299e-39	2059
EPS8	cytochalasin B	0.135182	0.00342001	2059
EPS8	dacarbazine	0.272539	3.32421e-13	2059
EPS8	daporinad	0.360635	6.33574e-19	2059
EPS8	darinaparsin	0.239967	3.3868e-05	2059
EPS8	decitabine	0.356998	1.84536e-23	2059
EPS8	dexamethasone	0.189983	3.34296e-06	2059
EPS8	dinaciclib	0.47475	2.67578e-20	2059
EPS8	docetaxel	0.421492	1.34905e-14	2059
EPS8	doxorubicin	0.495991	2.23955e-47	2059
EPS8	elocalcitol	0.322937	5.20293e-18	2059
EPS8	entinostat	0.266279	7.58258e-13	2059
EPS8	epigallocatechin-3-monogallate	0.222824	9.54314e-08	2059
EPS8	erastin	0.254569	8.25221e-11	2059
EPS8	etoposide	0.448307	7.81894e-37	2059
EPS8	fingolimod	0.260199	6.27096e-12	2059
EPS8	fluorouracil	0.302478	2.97461e-16	2059
EPS8	fluvastatin	0.112696	0.0160136	2059
EPS8	foretinib	0.21211	6.56689e-08	2059
EPS8	gemcitabine	0.419809	2.42558e-29	2059
EPS8	gossypol	0.309689	4.97812e-16	2059
EPS8	ibrutinib	0.129443	0.0146131	2059
EPS8	imatinib	0.219963	5.38933e-08	2059
EPS8	importazole	0.118318	0.0353365	2059
EPS8	indisulam	0.39784	4.69061e-27	2059
EPS8	isoevodiamine	0.424379	6.58761e-33	2059
EPS8	isoliquiritigenin	0.319085	6.3282e-05	2059
EPS8	itraconazole	0.147018	0.0197707	2059
EPS8	lenvatinib	0.200955	4.88732e-07	2059
EPS8	leptomycin B	0.418411	7.17349e-33	2059
EPS8	linifanib	0.336814	3.44568e-20	2059
EPS8	linsitinib	0.149212	0.000266307	2059
EPS8	lomeguatrib	0.163609	0.00190926	2059
EPS8	manumycin A	0.439129	4.78135e-35	2059
EPS8	marinopyrrole A	0.352826	9.9576e-14	2059
EPS8	masitinib	0.26824	6.0676e-12	2059
EPS8	methotrexate	0.246651	4.51084e-10	2059
EPS8	methylstat	0.398468	1.48941e-19	2059
EPS8	mitomycin	0.380415	5.25499e-26	2059
EPS8	momelotinib	0.360715	1.67997e-20	2059
EPS8	nakiterpiosin	0.414354	6.46832e-31	2059
EPS8	narciclasine	0.44622	9.92826e-36	2059
EPS8	navitoclax	0.147074	0.000243823	2059
EPS8	necrostatin-1	0.233571	1.9408e-07	2059
EPS8	necrostatin-7	0.168586	5.8617e-05	2059
EPS8	necrosulfonamide	0.424215	1.62543e-22	2059
EPS8	neopeltolide	0.255628	0.002762	2059
EPS8	neratinib	0.118292	0.00417709	2059
EPS8	neuronal differentiation inducer III	0.31766	4.40008e-18	2059
EPS8	niclosamide	0.270088	8.33856e-12	2059
EPS8	nintedanib	0.176772	0.000163478	2059
EPS8	nutlin-3	0.258012	1.41559e-11	2059
EPS8	obatoclax	0.324553	8.41144e-19	2059
EPS8	olaparib	0.349522	9.26226e-21	2059
EPS8	oligomycin A	0.260542	9.86853e-12	2059
EPS8	omacetaxine mepesuccinate	0.450627	8.59669e-27	2059
EPS8	ouabain	0.377221	1.21267e-25	2059
EPS8	paclitaxel	0.433602	2.85276e-33	2059
EPS8	pandacostat	0.143289	0.0016645	2059
EPS8	panobinostat	0.349334	1.45804e-22	2059
EPS8	parbendazole	0.462937	6.65034e-41	2059
EPS8	parthenolide	0.113712	0.0276743	2059
EPS8	pazopanib	0.319744	1.57532e-17	2059
EPS8	pevonedistat	0.36909	6.64012e-23	2059
EPS8	phloretin	0.397705	4.00822e-27	2059
EPS8	pifithrin-alpha	0.113306	0.0315927	2059
EPS8	pifithrin-mu	0.292787	5.52847e-15	2059
EPS8	piperlongumine	0.389737	6.7694e-28	2059
EPS8	pluripotin	0.13525	0.00194344	2059
EPS8	prochlorperazine	0.12031	0.0048295	2059
EPS8	purmorphamine	0.160887	0.00033143	2059
EPS8	pyrazolanthrone	0.18773	2.0893e-05	2059
EPS8	quizartinib	0.149803	0.00393523	2059
EPS8	regorafenib	0.160172	0.000480901	2059
EPS8	rigosertib	0.447692	2.76838e-35	2059
EPS8	ruxolitinib	0.30418	5.15507e-15	2059
EPS8	selumetinib	-0.159929	0.000171176	2059
EPS8	serdemetan	0.311523	3.02973e-16	2059
EPS8	sirolimus	0.326836	3.01768e-18	2059
EPS8	skepinone-L	0.321946	2.48837e-08	2059
EPS8	sorafenib	0.220548	8.27892e-08	2059
EPS8	sotrastaurin	0.283686	1.59056e-10	2059
EPS8	spautin-1	0.145122	0.00194472	2059
EPS8	staurosporine	0.267235	0.00386578	2059
EPS8	sunitinib	0.259436	8.6904e-12	2059
EPS8	tacedinaline	0.331072	3.16814e-14	2059
EPS8	tacrolimus	0.284876	1.2826e-12	2059
EPS8	tandutinib	0.168056	4.8013e-05	2059
EPS8	temsirolimus	0.310856	5.06833e-08	2059
EPS8	teniposide	0.44766	2.29478e-19	2059
EPS8	tigecycline	0.267324	2.28686e-06	2059
EPS8	tipifarnib-P1	0.310908	1.25388e-16	2059
EPS8	tipifarnib-P2	0.284112	3.75664e-08	2059
EPS8	tivantinib	0.494597	3.91985e-22	2059
EPS8	tivozanib	0.132361	0.00270533	2059
EPS8	topotecan	0.415268	3.1185e-32	2059
EPS8	tosedostat	0.239281	2.14191e-09	2059
EPS8	tozasertib	0.339695	0.0256061	2059
EPS8	trametinib	-0.197811	0.00208677	2059
EPS8	tretinoin	0.272138	1.94919e-12	2059
EPS8	triazolothiadiazine	0.473252	5.95708e-43	2059
EPS8	triptolide	0.291702	7.18369e-15	2059
EPS8	tubastatin A	0.276899	9.15667e-07	2059
EPS8	valdecoxib	0.355348	1.52361e-20	2059
EPS8	vincristine	0.492198	6.53488e-48	2059
EPS8	vorapaxar	0.166283	0.000115579	2059
EPS8	vorinostat	0.34302	3.92398e-21	2059
EPS8	zebularine	0.249265	6.65227e-11	2059
