## Supplementary material for "Comprehensive Pan-Cancer Analysis Reveals the Prognostic, Molecular, and Immunological Significance of EPS8": EPS8_GDSC_Significant_Corr_Supplement

### Sheet: Sheet1
symbol	drug	cor	fdr	entrez
EPS8	17-AAG	-0.271711	1.26663e-14	2059
EPS8	5-Fluorouracil	0.234981	9.67216e-12	2059
EPS8	AC220	0.124477	0.00202385	2059
EPS8	AICAR	0.254206	2.95617e-12	2059
EPS8	AP-24534	0.182532	8.23833e-07	2059
EPS8	AR-42	0.280441	0	2059
EPS8	AT-7519	0.332754	0	2059
EPS8	ATRA	0.146328	0.000347148	2059
EPS8	AZ628	-0.139685	0.0344614	2059
EPS8	AZD7762	0.255692	2.17014e-12	2059
EPS8	AZD8055	0.257348	1.58191e-12	2059
EPS8	Axitinib	0.17579	2.4884e-05	2059
EPS8	BAY 61-3606	0.201028	7.24139e-08	2059
EPS8	BHG712	0.198318	9.33764e-09	2059
EPS8	BIX02189	0.232826	1.22265e-11	2059
EPS8	BMS-708163	-0.15741	3.432e-05	2059
EPS8	BMS345541	0.319522	0	2059
EPS8	BX-795	0.164637	2.6914e-05	2059
EPS8	BX-912	0.349141	0	2059
EPS8	Belinostat	0.25012	7.04767e-13	2059
EPS8	Bicalutamide	-0.117409	0.00379253	2059
EPS8	Bryostatin 1	-0.120307	0.00769775	2059
EPS8	CAL-101	0.193946	3.40029e-08	2059
EPS8	CAY10603	0.298189	0	2059
EPS8	CEP-701	0.237522	8.62494e-11	2059
EPS8	CH5424802	0.121473	0.00560483	2059
EPS8	CHIR-99021	-0.113704	0.00182411	2059
EPS8	CI-1040	-0.155227	6.4801e-05	2059
EPS8	CP466722	0.307822	0	2059
EPS8	CUDC-101	0.273573	0	2059
EPS8	CX-5461	0.273186	0	2059
EPS8	Camptothecin	0.240209	1.97488e-10	2059
EPS8	Cetuximab	-0.169967	5.60481e-06	2059
EPS8	Cytarabine	0.127881	0.00279499	2059
EPS8	DMOG	0.11848	0.00316899	2059
EPS8	Dabrafenib	-0.143697	0.000177484	2059
EPS8	Dasatinib	-0.187316	0.00186532	2059
EPS8	Docetaxel	-0.10134	0.00643692	2059
EPS8	Doxorubicin	0.110694	0.0312286	2059
EPS8	EKB-569	0.119756	0.00146166	2059
EPS8	Erlotinib	-0.164464	0.0127095	2059
EPS8	Etoposide	0.210819	1.81612e-07	2059
EPS8	FK866	0.358507	0	2059
EPS8	FTI-277	-0.133009	0.000661885	2059
EPS8	Foretinib	0.176728	1.22386e-06	2059
EPS8	GDC0941	0.104028	0.0219389	2059
EPS8	GSK1070916	0.308849	0	2059
EPS8	GSK1904529A	-0.107951	0.0106447	2059
EPS8	GSK2126458	0.226001	8.1773e-11	2059
EPS8	GSK429286A	0.179278	9.59438e-07	2059
EPS8	GSK690693	0.27571	0	2059
EPS8	Gemcitabine	0.121847	0.00437882	2059
EPS8	Genentech Cpd 10	0.303592	0	2059
EPS8	HG-5-113-01	0.196454	0.000896173	2059
EPS8	I-BET-762	0.328241	0	2059
EPS8	IPA-3	0.251087	3.52308e-12	2059
EPS8	Ispinesib Mesylate	0.291902	0	2059
EPS8	JNK Inhibitor VIII	-0.121829	0.00229491	2059
EPS8	JNK-9L	0.136864	0.00248002	2059
EPS8	JQ1	0.167496	1.0886e-05	2059
EPS8	JW-7-24-1	0.324319	0	2059
EPS8	KIN001-102	0.288553	0	2059
EPS8	KIN001-236	0.196396	1.88876e-08	2059
EPS8	KIN001-244	0.237642	5.87974e-12	2059
EPS8	KIN001-260	0.236973	4.72992e-12	2059
EPS8	KIN001-270	0.222459	6.3464e-10	2059
EPS8	LAQ824	0.233794	1.17195e-10	2059
EPS8	Lapatinib	-0.225248	8.6691e-05	2059
EPS8	MK-2206	0.17232	6.4907e-05	2059
EPS8	MP470	0.15212	0.000277441	2059
EPS8	MPS-1-IN-1	0.240251	7.19463e-12	2059
EPS8	MS-275	0.165836	0.0167646	2059
EPS8	Masitinib	0.218943	3.69357e-10	2059
EPS8	Methotrexate	0.356016	0	2059
EPS8	Mitomycin C	0.156706	0.000258806	2059
EPS8	NG-25	0.278056	0	2059
EPS8	NPK76-II-72-1	0.338721	0	2059
EPS8	NSC-207895	0.149642	0.000137105	2059
EPS8	Navitoclax	0.277895	0	2059
EPS8	Nilotinib	0.134283	0.00161457	2059
EPS8	OSI-027	0.323645	0	2059
EPS8	OSI-930	0.177594	8.04082e-07	2059
EPS8	OSU-03012	0.119723	0.00517951	2059
EPS8	Obatoclax Mesylate	0.115503	0.00548082	2059
EPS8	PAC-1	0.135598	0.000466133	2059
EPS8	PD-0325901	-0.258199	1.34356e-12	2059
EPS8	PHA-793887	0.346836	0	2059
EPS8	PI-103	0.339461	0	2059
EPS8	PIK-93	0.311696	0	2059
EPS8	PLX4720	-0.16797	3.328e-06	2059
EPS8	Phenformin	0.206144	4.90188e-09	2059
EPS8	QL-X-138	0.321306	0	2059
EPS8	QL-XI-92	0.277024	0	2059
EPS8	QL-XII-47	0.24929	3.06781e-12	2059
EPS8	QL-XII-61	0.17732	0.00151725	2059
EPS8	RDEA119	-0.277904	1.15014e-16	2059
EPS8	Ruxolitinib	0.122409	0.00321902	2059
EPS8	SB 216763	-0.149292	0.000872019	2059
EPS8	SB590885	-0.162101	5.8767e-05	2059
EPS8	SGC0946	-0.140373	0.00126396	2059
EPS8	SN-38	0.192188	2.51962e-07	2059
EPS8	SNX-2112	0.257156	5.22632e-14	2059
EPS8	STF-62247	0.146487	0.000102255	2059
EPS8	Salubrinal	0.169306	0.0211066	2059
EPS8	Shikonin	0.20089	3.73115e-06	2059
EPS8	T0901317	0.164579	8.75874e-06	2059
EPS8	TAK-715	0.264125	1.45061e-14	2059
EPS8	TG101348	0.303815	0	2059
EPS8	TGX221	-0.255933	6.95161e-06	2059
EPS8	THZ-2-102-1	0.341406	0	2059
EPS8	THZ-2-49	0.146564	4.013e-05	2059
EPS8	TL-1-85	0.258959	2.14432e-14	2059
EPS8	TL-2-105	0.226854	6.70599e-11	2059
EPS8	TPCA-1	0.317682	0	2059
EPS8	TW 37	0.163414	1.5534e-05	2059
EPS8	Talazoparib	0.12931	0.00107083	2059
EPS8	Temsirolimus	0.11868	0.00459926	2059
EPS8	Trametinib	-0.299272	1.43036e-18	2059
EPS8	Tubastatin A	0.288324	0	2059
EPS8	UNC0638	0.227006	1.04764e-11	2059
EPS8	UNC1215	-0.130456	0.00326363	2059
EPS8	VNLG/124	0.157437	2.1563e-05	2059
EPS8	Vinblastine	0.191633	6.85411e-07	2059
EPS8	Vinorelbine	0.129054	0.00492267	2059
EPS8	Vorinostat	0.377773	0	2059
EPS8	WZ-1-84	-0.16385	0.0144433	2059
EPS8	WZ3105	0.306714	0	2059
EPS8	XAV939	-0.125739	0.000757819	2059
EPS8	XMD13-2	0.283918	0	2059
EPS8	XMD14-99	0.237701	9.89783e-12	2059
EPS8	XMD15-27	0.129979	0.00133667	2059
EPS8	Y-39983	0.212151	1.21132e-09	2059
EPS8	YM155	0.176045	1.6773e-05	2059
EPS8	YM201636	0.253713	1.50993e-13	2059
EPS8	ZG-10	0.215131	0.000107232	2059
EPS8	ZM-447439	0.204809	2.55711e-07	2059
EPS8	ZSTK474	0.256396	6.09818e-14	2059
EPS8	selumetinib	-0.285918	1.14461e-17	2059
